# Decline in constitutive proliferative activity in the zebrafish retina with ageing

**DOI:** 10.1101/2021.06.16.448637

**Authors:** Ismael Hernández-Núñez, Ana Quelle-Regaldie, Laura Sánchez, Fátima Adrio, Eva Candal, Antón Barreiro-Iglesias

**Author notes:** **Correspondence:** Dr. Antón Barreiro-Iglesias. Equal contributors.

## Abstract

It is largely assumed that the teleost retina shows continuous and active proliferative and neurogenic activity throughout life. But when deepening in the teleost literature one finds that assumptions about a highly active and continuous proliferation in the adult retina are based on studies in which proliferation was not quantified in a comparative way at the different life stages or was mainly studied in juveniles/young adults. Here, we performed a systematic and comparative study of the constitutive proliferative activity of the retina from early developing (2 days post-fertilization) to aged (up to 3-4 years post-fertilization) zebrafish. Mitotic activity and cell cycle progression were analyzed by using immunofluorescence against pH3 and PCNA, respectively. We observed a decline in cell proliferation in the retina with ageing, even despite the occurrence of a wave of secondary proliferation during sexual maturation. During this wave of secondary proliferation the distribution of proliferating and mitotic cells changes from the inner to the outer nuclear layer in the central retina. Importantly, in aged zebrafish there is a virtual disappearance of mitotic activity. Our results showing a decline in proliferative activity of the zebrafish retina with ageing are of crucial importance since it is generally assumed that the fish retina has continuous proliferative activity throughout life.
