## Supplementary material for "Decline in constitutive proliferative activity in the zebrafish retina with ageing": File S1

### Sheet: Mean±SEM
pH3 whole retina			pH3 peripheral retina			pH3 central retina			PCNA central retina
2 dpf	28.94±1.112		4 dpf	7.501±0.4102		4 dpf	0.8343±0.1718		4 dpf	0.2849±0.08729
4 dpf	8.443±0.4861		7 dpf	1.186±0.3051		7 dpf	0.4886±0.1337		7 dpf	1.765±0.4995
7 dpf	1.652±0.4076		1.5 mpf	8.582±0.9334		1.5 mpf	1.535±0.3346		1.5 mpf	45.78±7.017
1.5 mpf	10.12±1.093		2.5 mpf	5.848±0.5877		2.5 mpf	1.231±0.1924		2.5 mpf	30.98±5.143
2.5 mpf	7.088±0.5501		3 mpf	3.121±0.6833		3 mpf	0.7949±0.2025		3 mpf	29.43±4.490
3 mpf	3.913±0.8250		8.5 mpf	0.2051±0.03063		8.5 mpf	0.3972±0.07439		8.5 mpf	9.911±3.060
8.5 mpf	0.6023±0.09251		18-20 mpf	0.3409±0.09633		18-20 mpf	0.3576±0.05851		18-20 mpf	5.538±1.631
18-20 mpf	0.6969±0,1344		3-4 ypf	0.09836±0.02475		3-4 ypf	0.1279±0.03305		3-4 ypf	2.294±1.175
3-4 ypf	0.2261±0.04283

### Sheet: Statistical analyses
pH3 whole retina						pH3 peripheral retina						pH3 central retina						PCNA central retina
Dunn's multiple comparisons test	Significant?	P Value				Dunn's multiple comparisons test	Sinificant?	P Value				Tukey's multiple comparisons test	Significant?	P Value				Dunn's multiple comparisons test	Significant?	P Value
2 dpf vs. 4 dpf	ns	0.2227				4 dpf vs. 7 dpf	**	0.0049				4 dpf vs. 7 dpf	ns	0.752				4 dpf vs. 7 dpf	ns	>0.9999
2 dpf vs. 7 dpf	****	<0.0001				4 dpf vs. 1.5 mpf	ns	>0.9999				4 dpf vs. 1.5 mpf	ns	0.1172				4 dpf vs. 1.5 mpf	****	<0.0001
2 dpf vs. 1.5 mpf	ns	>0.9999				4 dpf vs. 2.5 mpf	ns	>0.9999				4 dpf vs. 2.5 mpf	ns	0.6372				4 dpf vs. 2.5 mpf	****	<0.0001
2 dpf vs. 2.5 mpf	ns	0.0911				4 dpf vs. 3 mpf	ns	0.4029				4 dpf vs. 3 mpf	ns	>0.9999				4 dpf vs. 3 mpf	****	<0.0001
2 dpf vs. 3 mpf	**	0.0022				4 dpf vs. 8.5 mpf	***	0.0005				4 dpf vs. 8.5 mpf	ns	0.7868				4 dpf vs. 8.5 mpf	ns	0.1044
2 dpf vs. 8.5 mpf	****	<0.0001				4 dpf vs. 18-20 mpf	****	<0.0001				4 dpf vs. 18-20 mpf	ns	0.4485				4 dpf vs. 18-20 mpf	ns	0.2371
2 dpf vs. 18-20 mpf	****	<0.0001				4 dpf vs. 3-4 ypf	****	<0.0001				4 dpf vs. 3-4 ypf	ns	0.1108				4 dpf vs. 3-4 ypf	ns	>0.9999
2 dpf vs. 3-4 ypf	****	<0.0001				7 dpf vs. 1.5 mpf	*	0.0237				7 dpf vs. 1.5 mpf	**	0.006				7 dpf vs. 1.5 mpf	**	0.0018
4 dpf vs. 7 dpf	ns	0.0841				7 dpf vs. 2.5 mpf	ns	0.527				7 dpf vs. 2.5 mpf	ns	0.0642				7 dpf vs. 2.5 mpf	**	0.0043
4 dpf vs. 1.5 mpf	ns	>0.9999				7 dpf vs. 3 mpf	ns	>0.9999				7 dpf vs. 3 mpf	ns	0.9359				7 dpf vs. 3 mpf	*	0.0136
4 dpf vs. 2.5 mpf	ns	>0.9999				7 dpf vs. 8.5 mpf	ns	>0.9999				7 dpf vs. 8.5 mpf	ns	>0.9999				7 dpf vs. 8.5 mpf	ns	>0.9999
4 dpf vs. 3 mpf	ns	>0.9999				7 dpf vs. 18-20 mpf	ns	>0.9999				7 dpf vs. 18-20 mpf	ns	0.9995				7 dpf vs. 18-20 mpf	ns	>0.9999
4 dpf vs. 8.5 mpf	*	0.0487				7 dpf vs. 3-4 ypf	ns	0.9269				7 dpf vs. 3-4 ypf	ns	0.8835				7 dpf vs. 3-4 ypf	ns	>0.9999
4 dpf vs. 18-20 mpf	**	0.0042				1.5 mpf vs. 2.5 mpf	ns	>0.9999				1.5 mpf vs. 2.5 mpf	ns	0.9549				1.5 mpf vs. 2.5 mpf	ns	>0.9999
4 dpf vs. 3-4 ypf	***	0.0002				1.5 mpf vs. 3 mpf	ns	0.5387				1.5 mpf vs. 3 mpf	ns	0.1931				1.5 mpf vs. 3 mpf	ns	>0.9999
7 dpf vs. 1.5 mpf	ns	0.135				1.5 mpf vs. 8.5 mpf	**	0.0016				1.5 mpf vs. 8.5 mpf	*	0.0198				1.5 mpf vs. 8.5 mpf	ns	>0.9999
7 dpf vs. 2.5 mpf	ns	>0.9999				1.5 mpf vs. 18-20 mpf	***	0.0005				1.5 mpf vs. 18-20 mpf	**	0.0022				1.5 mpf vs. 18-20 mpf	ns	0.2365
7 dpf vs. 3 mpf	ns	>0.9999				1.5 mpf vs. 3-4 ypf	****	<0.0001				1.5 mpf vs. 3-4 ypf	***	0.0004				1.5 mpf vs. 3-4 ypf	*	0.0381
7 dpf vs. 8.5 mpf	ns	>0.9999				2.5 mpf vs. 3 mpf	ns	>0.9999				2.5 mpf vs. 3 mpf	ns	0.7235				2.5 mpf vs. 3 mpf	ns	>0.9999
7 dpf vs. 18-20 mpf	ns	>0.9999				2.5 mpf vs. 8.5 mpf	*	0.0351				2.5 mpf vs. 8.5 mpf	ns	0.1357				2.5 mpf vs. 8.5 mpf	ns	>0.9999
7 dpf vs. 3-4 ypf	ns	>0.9999				2.5 mpf vs. 18-20 mpf	*	0.0175				2.5 mpf vs. 18-20 mpf	*	0.0244				2.5 mpf vs. 18-20 mpf	ns	0.6288
1.5 mpf vs. 2.5 mpf	ns	>0.9999				2.5 mpf vs. 3-4 ypf	***	0.0008				2.5 mpf vs. 3-4 ypf	**	0.0039				2.5 mpf vs. 3-4 ypf	ns	0.1029
1.5 mpf vs. 3 mpf	ns	>0.9999				3 mpf vs. 8.5 mpf	ns	>0.9999				3 mpf vs. 8.5 mpf	ns	0.9152				3 mpf vs. 8.5 mpf	ns	>0.9999
1.5 mpf vs. 8.5 mpf	ns	0.0557				3 mpf vs. 18-20 mpf	ns	>0.9999				3 mpf vs. 18-20 mpf	ns	0.745				3 mpf vs. 18-20 mpf	ns	>0.9999
1.5 mpf vs. 18-20 mpf	*	0.0117				3 mpf vs. 3-4 ypf	ns	0.1581				3 mpf vs. 3-4 ypf	ns	0.3094				3 mpf vs. 3-4 ypf	ns	0.1929
1.5 mpf vs. 3-4 ypf	***	0.0009				8.5 mpf vs. 18-20 mpf	ns	>0.9999				8.5 mpf vs. 18-20 mpf	ns	>0.9999				8.5 mpf vs. 18-20 mpf	ns	>0.9999
2.5 mpf vs. 3 mpf	ns	>0.9999				8.5 mpf vs. 3-4 ypf	ns	>0.9999				8.5 mpf vs. 3-4 ypf	ns	0.9913				8.5 mpf vs. 3-4 ypf	ns	>0.9999
2.5 mpf vs. 8.5 mpf	ns	0.4535				18-20 mpf vs. 3-4 ypf	ns	>0.9999				18-20 mpf vs. 3-4 ypf	ns	0.9918				18-20 mpf vs. 3-4 ypf	ns	>0.9999
2.5 mpf vs. 18-20 mpf	ns	0.1424
2.5 mpf vs. 3-4 ypf	*	0.0128
3 mpf vs. 8.5 mpf	ns	>0.9999
3 mpf vs. 18-20 mpf	ns	>0.9999
3 mpf vs. 3-4 ypf	ns	0.5949
8.5 mpf vs. 18-20 mpf	ns	>0.9999
8.5 mpf vs. 3-4 ypf	ns	>0.9999
18-20 mpf vs. 3-4 ypf	ns	>0.9999
