## Supplementary material for "Decline in constitutive proliferative activity in the zebrafish retina with ageing": File S2

### Sheet: Mean±SEM
4 dpf				7 dpf
	pH3	PCNA			pH3	PCNA
GCL	0.1015±0.04290	0.02426±0.01703		GCL	0.04545±0.03484	0.02273±0.02273
INL	0.4407±0.08637	0.2261±0.07181		INL	0.2576±0.07398	0.2424±0.1174
ONL	0.2922±0.08401	0.03456±0.02499		ONL	0.2576±0.09143	1.500±0.4930
1.5 mpf				2.5 mpf
	pH3	PCNA			pH3	PCNA
GCL	0.03387±0.01832	1.620±0.2336		GCL	0.1028±0.02663	1.253±0.3031
INL	0.2746±0.05047	7.971±1.596		INL	0.1637±0.03256	4.593±0.7823
ONL	1.226±0.2823	36.19±5.367		ONL	0.9648±0.1730	25.13±4.226
3 mpf				8.5 mpf
	pH3	PCNA			pH3	PCNA
GCL	0.03174±0.01306	0.7643±0.08896		GCL	0.04057±0.01082	0.6983±0.1543
INL	0.1249±0.03443	3.163±0.6555		INL	0.06060±0.01646	1.328±0.2593
ONL	0.6413±0.1761	25.50±3.972		ONL	0.2961±0.08327	8.564±2.482
18-20 mpf				3-4 ypf
	pH3	PCNA			pH3	PCNA
GCL	0.06750±0.02034	0.5455±0.2025		GCL	0.05024±0.02163	0.6603±0.2637
INL	0.06270±0.008725	0.9294±0.2681		INL	0.04600±0.01018	0.887±0.3925
ONL	0.2034±0.04632	4.063±1.276		ONL	0.03166±0.01300	1.393±0.6695

### Sheet: Statistical analyses
4 dpf										7 dpf
pH3				PCNA						pH3				PCNA
Dunn's multiple comparisons test	Significant?	P Value		Dunn's multiple comparisons test	Significant?	P Value				Dunn's multiple comparisons test	Significant?	P Value		Dunn's multiple comparisons test	Significant?	P Value
GCL vs. INL	**	0.0014		GCL vs. INL	**	0.0056				GCL vs. INL	ns	0.2955		GCL vs. INL	ns	0.3351
GCL vs. ONL	ns	0.2024		GCL vs. ONL	ns	>0.9999				GCL vs. ONL	ns	0.0724		GCL vs. ONL	**	0.0016
INL vs. ONL	ns	0.2861		INL vs. ONL	**	0.0068				INL vs. ONL	ns	>0.9999		INL vs. ONL	ns	0.1804
1.5 mpf										2.5 mpf
pH3				PCNA						pH3				PCNA
Dunn's multiple comparisons test	Significant?	P Value		Tukey's multiple comparisons test	Significant?	P Value				Tukey's multiple comparisons test	Significant?	P Value		Dunn's multiple comparisons test	Significant?	P Value
GCL vs. INL	ns	0.0922		GCL vs. INL	ns	0.3678				GCL vs. INL	ns	0.908		GCL vs. INL	*	0.0475
GCL vs. ONL	***	0.0001		GCL vs. ONL	****	<0.0001				GCL vs. ONL	****	<0.0001		GCL vs. ONL	****	<0.0001
INL vs. ONL	ns	0.1717		INL vs. ONL	****	<0.0001				INL vs. ONL	****	<0.0001		INL vs. ONL	*	0.0309
3 mpf										8.5 mpf
pH3				PCNA						pH3				PCNA
Tukey's multiple comparisons test	Significant?	P Value		Tukey's multiple comparisons test	Significant?	P Value				Tukey's multiple comparisons test	Significant?	P Value		Tukey's multiple comparisons test	Significant?	P Value
GCL vs. INL	ns	0.8032		GCL vs. INL	ns	0.749				GCL vs. INL	ns	0.9559		GCL vs. INL	ns	0.9491
GCL vs. ONL	**	0.0013		GCL vs. ONL	****	<0.0001				GCL vs. ONL	**	0.0085		GCL vs. ONL	**	0.006
INL vs. ONL	**	0.0056		INL vs. ONL	****	<0.0001				INL vs. ONL	*	0.0143		INL vs. ONL	*	0.0104
18-20 mpf										3-4 ypf
pH3				PCNA						pH3				PCNA
Dunn's multiple comparisons test	Significant?	P Value		Dunn's multiple comparisons test	Significant?	P Value				Dunn's multiple comparisons test	Significant?	P Value		Dunn's multiple comparisons test	Significant?	P Value
GCL vs. INL	ns	>0.9999		GCL vs. INL	ns	>0.9999				GCL vs. INL	ns	>0.9999		GCL vs. INL	ns	>0.9999
GCL vs. ONL	*	0.0215		GCL vs. ONL	**	0.0089				GCL vs. ONL	ns	>0.9999		GCL vs. ONL	ns	>0.9999
INL vs. ONL	*	0.0444		INL vs. ONL	ns	0.0778				INL vs. ONL	ns	0.6539		INL vs. ONL	ns	>0.9999
